# An Expanded Registry of Candidate cis-Regulatory Elements for Studying Transcriptional Regulation

**DOI:** 10.1101/2024.12.26.629296

**Authors:** Jill E. Moore, Henry E. Pratt, Kaili Fan, Nishigandha Phalke, Jonathan Fisher, Shaimae I. Elhajjajy, Gregory Andrews, Mingshi Gao, Nicole Shedd, Yu Fu, Matthew C Lacadie, Jair Meza, Mohit Ganna, Eva Choudhury, Ross Swofford, Nina P. Farrell, Anusri Pampari, Vivekanandan Ramalingam, Fairlie Reese, Beatrice Borsari, Michelle Yu, Eve Wattenberg, Marina Ruiz-Romero, Milad Razavi-Mohseni, Jinrui Xu, Timur Galeev, Michael A. Beer, Roderic Guigó, Mark Gerstein, Jesse Engreitz, Mats Ljungman, Timothy E. Reddy, Michael P. Snyder, Charles B Epstein, Elizabeth Gaskell, Bradley E Bernstein, Diane E. Dickel, Axel Visel, Len A. Pennacchio, Ali Mortazavi, Anshul Kundaje, Zhiping Weng

## Abstract

Mammalian genomes contain millions of regulatory elements that control the complex patterns of gene expression. Previously, The ENCODE consortium mapped biochemical signals across many cell types and tissues and integrated these data to develop a Registry of 0.9 million human and 300 thousand mouse candidate cis-Regulatory Elements (cCREs) annotated with potential functions^1^. We have expanded the Registry to include 2.35 million human and 927 thousand mouse cCREs, leveraging new ENCODE datasets and enhanced computational methods. This expanded Registry covers hundreds of unique cell and tissue types, providing a comprehensive understanding of gene regulation. Functional characterization data from assays like STARR-seq, MPRA, CRISPR perturbation, and transgenic mouse assays now cover over 90% of human cCREs, revealing complex regulatory functions. We identified thousands of novel silencer cCREs and demonstrated their dual enhancer/silencer roles in different cellular contexts. Integrating the Registry with other ENCODE annotations facilitates genetic variation interpretation and trait-associated gene identification, exemplified by discovering *KLF1* as a novel causal gene for red blood cell traits. This expanded Registry is a valuable resource for studying the regulatory genome and its impact on health and disease.
